# Bayesian segmentation of spatially resolved transcriptomics data

**DOI:** 10.1101/2020.10.05.326777

**Authors:** Viktor Petukhov, Ruslan A. Soldatov, Konstantin Khodosevich, Peter V. Kharchenko

## Abstract

Spatial transcriptomics is an emerging stack of technologies, which adds spatial dimension to conventional single-cell RNA-sequencing. New protocols, based on *in situ* sequencing or multiplexed RNA fluorescent *in situ* hybridization register positions of single molecules in fixed tissue slices. Analysis of such data at the level of individual cells, however, requires accurate identification of cell boundaries. While many existing methods are able to approximate cell center positions using nuclei stains, current protocols do not report robust signal on the cell membranes, making accurate cell segmentation a key barrier for downstream analysis and interpretation of the data. To address this challenge, we developed a tool for Bayesian Segmentation of Spatial Transcriptomics Data (*Baysor*), which optimizes segmentation considering the likelihood of transcriptional composition, size and shape of the cell. The Bayesian approach can take into account nuclear or cytoplasm staining, however can also perform segmentation based on the detected transcripts alone. We show that Baysor segmentation can in some cases nearly double the number of the identified cells, while reducing contamination. Importantly, we demonstrate that Baysor performs well on data acquired using five different spatially-resolved protocols, making it a useful general tool for analysis of high-resolution spatial data.

---

During the last decade, single-cell transcriptomic technologies gained great popularity, with singlecell RNA-sequencing (scRNA-seq) has become the preferred approach for characterizing the state of complex tissues^1–4^. These techniques are being gradually augmented by the spatially-resolved transcriptomics measurements, based on *in situ* sequencing^5,6^, multiplexed single-molecule fluorescent *in situ* hybridization (sm-FISH)^7–9^, or spatially-barcoded hybridization^10,11^. The ability to examine the physical positions of different transcripts and cells at genomic scales has potential to bridge the molecular view of the cell with morphology, electrophysiology and other cellular phenotypes^12^. It can expose the impact of physical and biochemical interactions between cells, and reveal how such processes influence tissue organization during development^13^ and disease^14^. These protocols may eventually supplant scRNA-seq, as they also offer technical advantages, such as the ability to bypass capricious tissue disassociation steps needed for scRNA-seq. At present, however, most such assays are limited in the number of genes they can detect (30-300 genes), as well as the number of molecules that can be detected per cell (50-500)^8,15^. Nevertheless, there has been steady progress on the optimization of these protocols, with some increasing the number of detectable genes to thousands^7,16^. Increasing scales and spatial resolution are already enabling unbiased characterization of tissue organization^9^ and subcellular organization of cells^7,17^.

The transcriptional data acquired by the *in situ* sequencing or smFISH protocols can be generally summarized as a collection of detected molecules, each corresponding to a particular gene or transcript, along with the coordinates of that molecule within the field of view. While in principle such data can yield cellular or even sub-cellular resolution, the effective spatial resolution depends on the ability to distinguish features in the downstream analysis. Very sparse measurements, for instance, may only allow for interpretation of regional differences, such as segmentation of cortical layers. Achieving cellular resolution, however, even with high-density measurements, requires accurate cell segmentation. Most current groups have relied on the auxiliary nuclei staining (*e.g*. DAPI) to identify putative cell centers^7,9,16^. Unfortunately, even such one-channel segmentation is challenging, commonly requiring manual tuning and corrections^18^, including compensation for physical misalignment of molecular and auxiliary stains. The nuclei positions also do not inform on the extent of the cell body. Some efforts have used additional poly-A staining to extend the initial nuclei positions^9,16^. Similarly, pciSeq algorithm^15^ relies on the initial nuclei segmentation as a seed to extend the boundaries of the cell based on a Poisson model of gene expression. Alternatively, the spatial measurements can be analyzed without explicit cell segmentation (segmentation-free). Such approaches can characterize cell type composition of the tissue or identify distinct regions, but cannot be easily extended to many other kinds of downstream analyses^13,19^.

In this manuscript we start by discussing the applications and limitations of the segmentation-free approach. We suggest a new, simple method for segmentation-free analysis, which does not require extensive hyperparameter tuning. We then describe a general framework, based on Markov Random Fields, that can be used to solve a variety of molecule labeling problems. In particular, we follow this strategy to implement solutions for (i) separation of background noise, (ii) *de novo* inference of cell populations without cell segmentation, and (iii) cell type annotation of molecules based on the annotated scRNA-seq data. Finally, we introduce a method that performs cell segmentation based on the observed molecules, and optional microscopy staining data. All of the algorithms are implemented in an open-sourced command-line tool and a corresponding Julia package called *Baysor*. We show that Baysor can segment data from most published protocols with molecular resolution, yielding better segmentation accuracy, increasing the number of detected cells, as well as the number of molecules associated with each cell.
