## Supplementary Tables for "Bayesian segmentation of spatially resolved transcriptomics data"

### Sheet: Table 1. Clustering profiling
Method	Num. clusters	CPU time, sec	Num. samples
MRF	2	56.67 ± 0.44	5
MRF	4	52.57 ± 2.42	5
MRF	6	94.7 ± 3.16	5
MRF	8	115.82 ± 6.23	5
MRF	10	159.54 ± 10.45	5
Leiden	Any	283.66 ± 5.07	5

### Sheet: Table 2. Segmentation profiling
Dataset	Num. molecules	Num. genes	CPU time, min	Max RSS, GB	Num. samples
ISS	42116	95	3.84 ± 0.11	2.18 ± 0.1	5
MERFISH	3739360	140	51.05 ± 0.54	28.42 ± 2.45	5
osmFISH	1976659	35	46.7 ± 0.85	12.23 ± 0.27	5
STARmap 1020	1224917	1020	12.71 ± 0.06	40.39 ± 0.35	5
Allen smFISH	1074778	22	12.07 ± 0.19	8.33 ± 0.14	5

### Sheet: Table 3. Run parameters
Dataset	Prior	gene-composition-neigborhood	min-molecules-per-cell	min-molecules-per-gene	n-clusters	prior-segmentation-confidence	scale
MERFISH	No	70	30	50	4	NA	6.15
MERFISH	Yes	70	30	50	4	0.5	6.15
osmFISH	No	10	30	50	8	NA	70
osmFISH	Yes	10	30	50	8	0.35	70
STARmap 1020	No	200	70	50	0	0.5	100
STARmap 1020	Yes	200	70	50	0	0.7	100
Allen smFISH	No	20	30	1	4	NA	6.5
Allen smFISH	Yes	30	30	1	6	0.75
ISS	No	3	3	1	4	0.5	14
ISS	Yes	3	3	1	4	0.5	14
